# Global cell-state and gene-program representations reveal conserved and context-specific perturbation responses of cells

**DOI:** 10.64898/2026.05.16.725005

**Authors:** Xingjie Pan, Reuben Saunders, Joseph M. Replogle, Jonathan Weissman, Xiaowei Zhuang

## Abstract

Understanding how cell states change in response to genetic perturbations is critical for gene-function and therapeutics discovery. However, state-of-the-art deep-learning models trained on large single-cell omics datasets still struggle to accurately predict cellular responses to perturbations, highlighting the need for a better understanding of the cell-state space and how cells move through this space. Here, we present a contrastive learning model that integrates diverse scRNA-seq datasets into a global, interpretable cell-state manifold. We further develop a framework to integrate this global cell-state manifold with genome-scale perturbation data to identify gene-expression programs that define principal axes of cell-state transitions and functional embeddings of genes that define major perturbation classes. Applying this framework across Perturb-seq datasets on different cell types reveals conserved cellular responses to perturbations, as well as cell-type-specific rewiring of stress responses. Moreover, we perform a genome-scale Perturb-seq screen in human embryonic stem cells, validating and extending these findings and uncovering a class of mesenchymal transitions induced by diverse perturbations to cellular stress-response pathways.
