## Supplementary Table 1 for "Global cell-state and gene-program representations reveal conserved and context-specific perturbation responses of cells"

### Sheet: Sheet1
class	enriched_perturbed_gene	n_enrcihed_guides
germ layer differentiation	MED19	2
germ layer differentiation	NANOG	2
germ layer differentiation	POU5F1	5
germ layer differentiation	SOX2	3
germ layer differentiation	SP1	2
germ layer differentiation	SUPT20H	2
low UMI count	ALG13	2
low UMI count	ALG2	2
low UMI count	ANAPC13	2
low UMI count	AP5M1	2
low UMI count	ATP6V1A	2
low UMI count	BCL2L1	2
low UMI count	CFL1	2
low UMI count	COG2	2
low UMI count	COG3	2
low UMI count	CUL2	2
low UMI count	EXOC1	2
low UMI count	EXOC2	2
low UMI count	EXOC7	2
low UMI count	FAM212B	2
low UMI count	GEMIN2	2
low UMI count	GEMIN7	2
low UMI count	GOLT1B	2
low UMI count	GTF3C5	2
low UMI count	GTF3C6	2
low UMI count	HYPK	2
low UMI count	ILF2	2
low UMI count	MAD1L1	2
low UMI count	MIS18A	2
low UMI count	MRE11A	2
low UMI count	NEDD8	2
low UMI count	NELFCD	2
low UMI count	OSBP	2
low UMI count	PPP1R12A	2
low UMI count	PTDSS1	2
low UMI count	RBBP5	2
low UMI count	RINT1	2
low UMI count	SACM1L	2
low UMI count	SAMM50	2
low UMI count	SEC61B	2
low UMI count	SRP54	2
low UMI count	SUGT1	2
low UMI count	TAF2	2
low UMI count	TBCE	2
low UMI count	TNPO3	2
low UMI count	TUBB	3
low UMI count	UBA3	2
low UMI count	UNC50	2
low UMI count	WDR89	2
low mito-genes	ALDOA	2
low mito-genes	CPSF1	2
low mito-genes	CPSF2	2
low mito-genes	CYCS	3
low mito-genes	DIABLO	2
low mito-genes	DNM1L	2
low mito-genes	FECH	2
low mito-genes	HCCS	2
low mito-genes	HMBS	4
low mito-genes	HNRNPK	2
low mito-genes	HSPD1	2
low mito-genes	HSPE1-MOB4	2
low mito-genes	LONP1	2
low mito-genes	NUDC	2
low mito-genes	PCF11	2
low mito-genes	PRPF3	2
low mito-genes	SAMM50	2
low mito-genes	SLMO2	2
low mito-genes	SMNDC1	2
low mito-genes	SRP19	2
low mito-genes	SRP54	2
low mito-genes	SRP68	2
low mito-genes	TIMM23	2
low mito-genes	TOMM20	2
low mito-genes	TOMM22	2
low mito-genes	TOMM40	2
low mito-genes	TTC1	2
low mito-genes	TXNL4A	2
low mito-genes	U2AF1	2
low mito-genes	VPS13D	2
mesenchymal differentiation	BCL2L1	3
mesenchymal differentiation	BRCA2	2
mesenchymal differentiation	BRIP1	2
mesenchymal differentiation	BRIX1	2
mesenchymal differentiation	C22orf15	2
mesenchymal differentiation	CCNH	2
mesenchymal differentiation	CENPI	2
mesenchymal differentiation	CHAF1B	2
mesenchymal differentiation	DDX21	2
mesenchymal differentiation	DDX56	2
mesenchymal differentiation	DERL2	2
mesenchymal differentiation	EIF2B3	2
mesenchymal differentiation	EIF2B4	3
mesenchymal differentiation	EIF2B5	2
mesenchymal differentiation	EIF2S2	2
mesenchymal differentiation	EXOC3	2
mesenchymal differentiation	EXOSC10	2
mesenchymal differentiation	FOXD3	2
mesenchymal differentiation	GEMIN5	2
mesenchymal differentiation	GPN3	3
mesenchymal differentiation	HARS	3
mesenchymal differentiation	HEATR1	2
mesenchymal differentiation	IPO7	2
mesenchymal differentiation	KRR1	2
mesenchymal differentiation	MED22	2
mesenchymal differentiation	MMS22L	2
mesenchymal differentiation	MNAT1	2
mesenchymal differentiation	MRP63	2
mesenchymal differentiation	MTBP	2
mesenchymal differentiation	NCAPH	2
mesenchymal differentiation	PDCD11	2
mesenchymal differentiation	PDCD7	2
mesenchymal differentiation	PHB	3
mesenchymal differentiation	POLR2M	2
mesenchymal differentiation	PPIE	2
mesenchymal differentiation	RCL1	3
mesenchymal differentiation	REV3L	2
mesenchymal differentiation	RFWD3	2
mesenchymal differentiation	RNF214	2
mesenchymal differentiation	RNGTT	2
mesenchymal differentiation	RPP14	2
mesenchymal differentiation	RPP30	2
mesenchymal differentiation	RRP9	3
mesenchymal differentiation	SDE2	2
mesenchymal differentiation	SHFM1	2
mesenchymal differentiation	SKA1	2
mesenchymal differentiation	SKA3	2
mesenchymal differentiation	SMNDC1	2
mesenchymal differentiation	TAF6	2
mesenchymal differentiation	TANGO6	2
mesenchymal differentiation	TARS	2
mesenchymal differentiation	TIMELESS	2
mesenchymal differentiation	TSEN2	2
mesenchymal differentiation	UBE2T	2
mesenchymal differentiation	ZC3H8	2
mesenchymal differentiation	ZNF574	2
non-targeting like	ACTL6A	2
non-targeting like	CENPA	2
non-targeting like	SNX15	2
non-targeting like	USMG5	2
pert DBR1	DBR1	2
pert DNA damage checkpoint	EP400	2
pert DNA damage checkpoint	MAX	2
pert DNA damage checkpoint	OGFOD1	2
pert DNA damage checkpoint	RPRD1B	2
pert DNA damage checkpoint	TTI1	2
pert DNA damage checkpoint	TTI2	2
pert GNB2L1	GNB2L1	2
pert RNA methylation	CBLL1	2
pert RNA methylation	METTL3	2
pert RNA methylation	WTAP	2
pert RNA methylation	ZC3H13	2
pert cell cycle	ABT1	2
pert cell cycle	AKIRIN2	2
pert cell cycle	ANAPC13	2
pert cell cycle	ANKLE2	2
pert cell cycle	ANKRA2	2
pert cell cycle	AREL1	2
pert cell cycle	ARIH1	2
pert cell cycle	ASUN	2
pert cell cycle	ATRIP	2
pert cell cycle	ATR	3
pert cell cycle	BBC3	2
pert cell cycle	BCKDHA	2
pert cell cycle	BTF3	2
pert cell cycle	BUB1B	2
pert cell cycle	BUB1	2
pert cell cycle	BUB3	2
pert cell cycle	C10orf111	2
pert cell cycle	C11orf54	3
pert cell cycle	C14orf80	2
pert cell cycle	C15orf41	2
pert cell cycle	C16orf59	2
pert cell cycle	C22orf46	2
pert cell cycle	CAGE1	2
pert cell cycle	CCDC12	2
pert cell cycle	CCNK	2
pert cell cycle	CENPA	3
pert cell cycle	CENPF	2
pert cell cycle	CEP152	2
pert cell cycle	CEP44	2
pert cell cycle	CEP63	2
pert cell cycle	CLHC1	2
pert cell cycle	CPSF1	2
pert cell cycle	CTNNBL1	2
pert cell cycle	CUL1	2
pert cell cycle	DARS2	2
pert cell cycle	DCTN6	2
pert cell cycle	DERL2	2
pert cell cycle	DHX33	2
pert cell cycle	DICER1	2
pert cell cycle	DIS3	2
pert cell cycle	DLGAP5	2
pert cell cycle	DNAJC2	2
pert cell cycle	DR1	2
pert cell cycle	DUSP12	3
pert cell cycle	DUT	2
pert cell cycle	EIF4A2	2
pert cell cycle	EXOSC10	2
pert cell cycle	EXOSC1	2
pert cell cycle	EXOSC6	2
pert cell cycle	EXOSC8	2
pert cell cycle	FNBP4	2
pert cell cycle	GATAD2A	2
pert cell cycle	GDAP2	2
pert cell cycle	GFM2	2
pert cell cycle	GPALPP1	2
pert cell cycle	GPATCH8	2
pert cell cycle	HJURP	2
pert cell cycle	HSPA14	2
pert cell cycle	HUS1	2
pert cell cycle	HYPK	2
pert cell cycle	ILF2	2
pert cell cycle	ILF3	2
pert cell cycle	IPO4	2
pert cell cycle	IPO5	2
pert cell cycle	KIAA0020	2
pert cell cycle	KLHL5	2
pert cell cycle	MAD1L1	2
pert cell cycle	MBIP	2
pert cell cycle	MCEE	2
pert cell cycle	METAP2	2
pert cell cycle	MIS18A	2
pert cell cycle	MRPL49	2
pert cell cycle	MYSM1	2
pert cell cycle	NAA15	2
pert cell cycle	NAA20	2
pert cell cycle	NAA25	2
pert cell cycle	NAF1	2
pert cell cycle	NARG2	2
pert cell cycle	NCAPD3	2
pert cell cycle	NCAPG2	2
pert cell cycle	NDNL2	2
pert cell cycle	NEDD8	2
pert cell cycle	NFYC	2
pert cell cycle	NHP2L1	2
pert cell cycle	NOL9	2
pert cell cycle	NOLC1	2
pert cell cycle	NSMCE1	2
pert cell cycle	NSMCE4A	2
pert cell cycle	NUDT6	2
pert cell cycle	OIP5	2
pert cell cycle	PARP3	2
pert cell cycle	PFDN1	2
pert cell cycle	PIBF1	2
pert cell cycle	PMAIP1	2
pert cell cycle	POP7	2
pert cell cycle	PPP1R12A	2
pert cell cycle	PPP1R35	2
pert cell cycle	PRDX5	2
pert cell cycle	PRMT5	2
pert cell cycle	PRMT6	2
pert cell cycle	PSMG3	2
pert cell cycle	PXMP2	2
pert cell cycle	RAD17	2
pert cell cycle	RBM12	2
pert cell cycle	REC8	2
pert cell cycle	RELL2	2
pert cell cycle	RPL28	3
pert cell cycle	RRNAD1	2
pert cell cycle	RSRC2	2
pert cell cycle	RTTN	2
pert cell cycle	SLC25A32	2
pert cell cycle	SMC5	2
pert cell cycle	SNX15	2
pert cell cycle	SPATA5L1	2
pert cell cycle	SUPT4H1	2
pert cell cycle	TAF1C	2
pert cell cycle	TBCA	2
pert cell cycle	TBCD	2
pert cell cycle	TBCE	2
pert cell cycle	TDP2	2
pert cell cycle	TMED4	2
pert cell cycle	TNPO3	2
pert cell cycle	TOP1	2
pert cell cycle	TOP2A	2
pert cell cycle	TRAPPC4	2
pert cell cycle	TSR1	2
pert cell cycle	TUBB	3
pert cell cycle	TUBD1	2
pert cell cycle	TUBE1	2
pert cell cycle	UBE2C	2
pert cell cycle	UBR5	2
pert cell cycle	VBP1	2
pert cell cycle	WDR65	2
pert cell cycle	WDR89	2
pert cell cycle	XPO5	2
pert cell cycle	ZNF236	2
pert cell cycle	ZNF622	2
pert cell cycle	ZNHIT3	2
pert cell cycle	ZWINT	2
pert mRNA deadenylation	CNOT1	3
pert mRNA deadenylation	CNOT2	2
pert mRNA deadenylation	CNOT3	2
pert mRNA transcription	ATXN10	2
pert mRNA transcription	CDC73	2
pert mRNA transcription	CMTR1	2
pert mRNA transcription	CTR9	2
pert mRNA transcription	FAM103A1	2
pert mRNA transcription	GON4L	2
pert mRNA transcription	GTF2A2	2
pert mRNA transcription	MBIP	2
pert mRNA transcription	NELFA	2
pert mRNA transcription	NELFCD	2
pert mRNA transcription	NELFE	2
pert mRNA transcription	ORAOV1	2
pert mRNA transcription	PAF1	2
pert mRNA transcription	PPRC1	2
pert mRNA transcription	RBBP5	2
pert mRNA transcription	RNMT	2
pert mRNA transcription	SDF2	2
pert mRNA transcription	SSRP1	2
pert mRNA transcription	SUPT16H	2
pert mRNA transcription	SUPT6H	2
pert mRNA transcription	TAF10	2
pert mRNA transcription	TAF11	2
pert mRNA transcription	TAF12	2
pert mRNA transcription	TAF13	2
pert mRNA transcription	TAF1	2
pert mRNA transcription	TAF2	2
pert mRNA transcription	TAF3	2
pert mRNA transcription	TAF4	2
pert mRNA transcription	TAF5	2
pert mRNA transcription	TAF6	2
pert mRNA transcription	TAF8	2
pert mRNA transcription	TSTD2	2
pert mRNA transcription	YAE1D1	2
pert mRNA transcription	YEATS2	2
pert mRNA-3 processing	CHAF1A	2
pert mRNA-3 processing	GEMIN2	2
pert mRNA-3 processing	LSM10	2
pert mRNA-3 processing	SLBP	3
pert mTOR signaling	EIF4E	2
pert mTOR signaling	EIF4G1	2
pert mTOR signaling	MTOR	2
pert mTOR signaling	RHEB	2
pert mTOR signaling	RPTOR	2
pert protein neddylation	NAE1	2
pert protein neddylation	NEDD8	2
pert protein neddylation	UBA3	2
pert spliceosome	ASNSD1	2
pert spliceosome	BRF2	2
pert spliceosome	C12orf60	2
pert spliceosome	C17orf100	2
pert spliceosome	C21orf59	2
pert spliceosome	C9orf78	2
pert spliceosome	CCDC94	2
pert spliceosome	CDC40	2
pert spliceosome	CDK7	2
pert spliceosome	CLNS1A	2
pert spliceosome	CTDP1	2
pert spliceosome	DDX20	2
pert spliceosome	DGCR14	2
pert spliceosome	DHX38	2
pert spliceosome	ECD	2
pert spliceosome	ERCC3	2
pert spliceosome	FAM212B	3
pert spliceosome	FAM216A	2
pert spliceosome	GEMIN2	2
pert spliceosome	GEMIN4	2
pert spliceosome	GEMIN5	2
pert spliceosome	GEMIN6	2
pert spliceosome	GEMIN7	2
pert spliceosome	GEMIN8	2
pert spliceosome	GLMN	2
pert spliceosome	GLTPD1	2
pert spliceosome	GPATCH1	2
pert spliceosome	GPN2	2
pert spliceosome	GTF2E1	2
pert spliceosome	GTF2E2	2
pert spliceosome	GTF2H3	2
pert spliceosome	GTF2H4	2
pert spliceosome	HPS5	2
pert spliceosome	INTS3	2
pert spliceosome	LSM3	2
pert spliceosome	LSM7	2
pert spliceosome	MED10	2
pert spliceosome	MED19	2
pert spliceosome	MED1	2
pert spliceosome	MED20	2
pert spliceosome	MED21	2
pert spliceosome	MED26	2
pert spliceosome	MED4	2
pert spliceosome	MED6	2
pert spliceosome	MNAT1	2
pert spliceosome	MUTYH	2
pert spliceosome	NABP2	2
pert spliceosome	NARG2	2
pert spliceosome	NDUFA1	2
pert spliceosome	NOA1	3
pert spliceosome	PDRG1	2
pert spliceosome	PFDN2	2
pert spliceosome	POLR2F	2
pert spliceosome	POLR2M	3
pert spliceosome	PPIL4	2
pert spliceosome	PRCC	2
pert spliceosome	PRMT5	2
pert spliceosome	PRPF18	2
pert spliceosome	PRPF38B	2
pert spliceosome	RABL3	2
pert spliceosome	RNGTT	3
pert spliceosome	RPAP3	2
pert spliceosome	SF3B14	2
pert spliceosome	SMN1	2
pert spliceosome	SMNDC1	2
pert spliceosome	SNAPC3	2
pert spliceosome	SNRPE	2
pert spliceosome	SNUPN	2
pert spliceosome	SUB1	2
pert spliceosome	SUPT3H	2
pert spliceosome	SYF2	2
pert spliceosome	SZT2	2
pert spliceosome	TBCB	3
pert spliceosome	TGS1	2
pert spliceosome	TMX2	2
pert spliceosome	TOE1	2
pert spliceosome	URI1	2
pert spliceosome	UXT	2
pert spliceosome	WBP11	2
pert spliceosome	WDR77	2
pert spliceosome	WDR92	2
pert spliceosome	XPC	2
pert spliceosome	ZC3H8	2
pert spliceosome	ZFYVE19	2
pert translation	ABCF1	2
pert translation	DESI1	2
pert translation	EIF3A	2
pert translation	EIF3B	2
pert translation	EIF3D	2
pert translation	EIF3F	2
pert translation	EIF3G	2
pert translation	EIF3H	2
pert translation	EIF3I	2
pert translation	EIF3J	2
pert translation	EIF3M	2
pert translation	EIF4A1	2
pert translation	EIF4G1	2
pert translation	EIF5A	2
pert translation	EIF5B	2
pert translation	FAU	2
pert translation	GTF3A	2
pert translation	GTF3C3	2
pert translation	GTF3C5	2
pert translation	GTF3C6	2
pert translation	HEATR3	2
pert translation	MRPL49	2
pert translation	PRDM10	2
pert translation	PRDX5	2
pert translation	RIOK1	2
pert translation	RPL11	2
pert translation	RPS12	2
pert translation	SRP14	2
pert translation	SRP9	2
pert translation	TMEM234	2
pert translation	TRAPPC4	2
pert translation	TRMT112	2
pert translation	TSR1	2
pert translation	WBSCR22	2
pert translation	XRCC5	2
pert translation	XRCC6	2
pert translation	ZNF622	2
pert ubiquitin E3 ligase	CUL2	2
pert ubiquitin E3 ligase	TCEB1	2
pert ubiquitin E3 ligase	TCEB2	2
pert ubiquitin E3 ligase	VHL	2
upregulation of cholesterol biosynthesis	AARS2	2
upregulation of cholesterol biosynthesis	AASDHPPT	2
upregulation of cholesterol biosynthesis	ACACA	2
upregulation of cholesterol biosynthesis	ACAD9	2
upregulation of cholesterol biosynthesis	ACAT2	2
upregulation of cholesterol biosynthesis	ACLY	2
upregulation of cholesterol biosynthesis	AGPAT6	2
upregulation of cholesterol biosynthesis	AIFM1	2
upregulation of cholesterol biosynthesis	ATP5A1	2
upregulation of cholesterol biosynthesis	ATP5B	2
upregulation of cholesterol biosynthesis	ATP5D	2
upregulation of cholesterol biosynthesis	ATP5E	2
upregulation of cholesterol biosynthesis	ATP5F1	2
upregulation of cholesterol biosynthesis	ATP5H	2
upregulation of cholesterol biosynthesis	ATP5I	2
upregulation of cholesterol biosynthesis	ATP5J2-PTCD1	2
upregulation of cholesterol biosynthesis	ATP5L	3
upregulation of cholesterol biosynthesis	ATP5O	2
upregulation of cholesterol biosynthesis	ATP5SL	2
upregulation of cholesterol biosynthesis	BCS1L	3
upregulation of cholesterol biosynthesis	BOD1L1	2
upregulation of cholesterol biosynthesis	C10orf2	2
upregulation of cholesterol biosynthesis	C1QBP	2
upregulation of cholesterol biosynthesis	C2orf15	2
upregulation of cholesterol biosynthesis	CARS2	2
upregulation of cholesterol biosynthesis	CEPT1	2
upregulation of cholesterol biosynthesis	CETN2	2
upregulation of cholesterol biosynthesis	CHCHD1	3
upregulation of cholesterol biosynthesis	CMPK1	2
upregulation of cholesterol biosynthesis	COA4	2
upregulation of cholesterol biosynthesis	COA5	2
upregulation of cholesterol biosynthesis	COA6	3
upregulation of cholesterol biosynthesis	COQ2	3
upregulation of cholesterol biosynthesis	COQ3	2
upregulation of cholesterol biosynthesis	COQ4	2
upregulation of cholesterol biosynthesis	COQ6	2
upregulation of cholesterol biosynthesis	COX10	2
upregulation of cholesterol biosynthesis	COX11	2
upregulation of cholesterol biosynthesis	COX15	2
upregulation of cholesterol biosynthesis	COX16	3
upregulation of cholesterol biosynthesis	COX17	2
upregulation of cholesterol biosynthesis	COX18	2
upregulation of cholesterol biosynthesis	COX19	2
upregulation of cholesterol biosynthesis	COX4I1	2
upregulation of cholesterol biosynthesis	COX5A	2
upregulation of cholesterol biosynthesis	COX6B1	2
upregulation of cholesterol biosynthesis	COX6C	2
upregulation of cholesterol biosynthesis	COX7B	2
upregulation of cholesterol biosynthesis	CS	2
upregulation of cholesterol biosynthesis	CYB5RL	3
upregulation of cholesterol biosynthesis	CYC1	2
upregulation of cholesterol biosynthesis	CYCS	3
upregulation of cholesterol biosynthesis	DAP3	2
upregulation of cholesterol biosynthesis	DHX30	2
upregulation of cholesterol biosynthesis	DLAT	2
upregulation of cholesterol biosynthesis	DLD	2
upregulation of cholesterol biosynthesis	DNAJA3	2
upregulation of cholesterol biosynthesis	ECSIT	2
upregulation of cholesterol biosynthesis	ELAC2	2
upregulation of cholesterol biosynthesis	EME1	2
upregulation of cholesterol biosynthesis	ERAL1	2
upregulation of cholesterol biosynthesis	FAM118B	2
upregulation of cholesterol biosynthesis	FAM126B	2
upregulation of cholesterol biosynthesis	FAM161B	2
upregulation of cholesterol biosynthesis	FASN	2
upregulation of cholesterol biosynthesis	FASTKD2	2
upregulation of cholesterol biosynthesis	FDFT1	2
upregulation of cholesterol biosynthesis	FDPS	2
upregulation of cholesterol biosynthesis	FDXR	2
upregulation of cholesterol biosynthesis	FECH	2
upregulation of cholesterol biosynthesis	FOXRED1	2
upregulation of cholesterol biosynthesis	FTSJ2	2
upregulation of cholesterol biosynthesis	FUT5	2
upregulation of cholesterol biosynthesis	GADD45GIP1	2
upregulation of cholesterol biosynthesis	GFM1	2
upregulation of cholesterol biosynthesis	GLRX5	2
upregulation of cholesterol biosynthesis	GTPBP10	2
upregulation of cholesterol biosynthesis	HCCS	2
upregulation of cholesterol biosynthesis	HELQ	2
upregulation of cholesterol biosynthesis	HIRA	2
upregulation of cholesterol biosynthesis	HMBS	4
upregulation of cholesterol biosynthesis	HMGCR	2
upregulation of cholesterol biosynthesis	HMGCS1	2
upregulation of cholesterol biosynthesis	HSD17B10	2
upregulation of cholesterol biosynthesis	HSD17B7	2
upregulation of cholesterol biosynthesis	HSPD1	2
upregulation of cholesterol biosynthesis	IARS2	2
upregulation of cholesterol biosynthesis	IBA57	2
upregulation of cholesterol biosynthesis	ICT1	2
upregulation of cholesterol biosynthesis	IDI1	2
upregulation of cholesterol biosynthesis	IGHMBP2	3
upregulation of cholesterol biosynthesis	INSIG1	2
upregulation of cholesterol biosynthesis	ISCA1	2
upregulation of cholesterol biosynthesis	ISCA2	2
upregulation of cholesterol biosynthesis	KIAA0586	2
upregulation of cholesterol biosynthesis	LARS2	2
upregulation of cholesterol biosynthesis	LIPT1	3
upregulation of cholesterol biosynthesis	LIPT2	3
upregulation of cholesterol biosynthesis	LONP1	2
upregulation of cholesterol biosynthesis	LRPPRC	2
upregulation of cholesterol biosynthesis	LSS	2
upregulation of cholesterol biosynthesis	MALSU1	2
upregulation of cholesterol biosynthesis	MARS2	2
upregulation of cholesterol biosynthesis	MCAT	3
upregulation of cholesterol biosynthesis	MDH1B	2
upregulation of cholesterol biosynthesis	MDH2	2
upregulation of cholesterol biosynthesis	METTL17	2
upregulation of cholesterol biosynthesis	MITD1	2
upregulation of cholesterol biosynthesis	MMAB	2
upregulation of cholesterol biosynthesis	MORN5	2
upregulation of cholesterol biosynthesis	MPHOSPH9	2
upregulation of cholesterol biosynthesis	MRPL10	2
upregulation of cholesterol biosynthesis	MRPL11	2
upregulation of cholesterol biosynthesis	MRPL15	2
upregulation of cholesterol biosynthesis	MRPL16	2
upregulation of cholesterol biosynthesis	MRPL17	2
upregulation of cholesterol biosynthesis	MRPL19	2
upregulation of cholesterol biosynthesis	MRPL1	2
upregulation of cholesterol biosynthesis	MRPL20	2
upregulation of cholesterol biosynthesis	MRPL21	2
upregulation of cholesterol biosynthesis	MRPL22	2
upregulation of cholesterol biosynthesis	MRPL23	2
upregulation of cholesterol biosynthesis	MRPL24	2
upregulation of cholesterol biosynthesis	MRPL27	2
upregulation of cholesterol biosynthesis	MRPL2	2
upregulation of cholesterol biosynthesis	MRPL33	2
upregulation of cholesterol biosynthesis	MRPL35	2
upregulation of cholesterol biosynthesis	MRPL36	2
upregulation of cholesterol biosynthesis	MRPL37	2
upregulation of cholesterol biosynthesis	MRPL38	2
upregulation of cholesterol biosynthesis	MRPL39	2
upregulation of cholesterol biosynthesis	MRPL40	2
upregulation of cholesterol biosynthesis	MRPL41	2
upregulation of cholesterol biosynthesis	MRPL42	2
upregulation of cholesterol biosynthesis	MRPL43	2
upregulation of cholesterol biosynthesis	MRPL46	2
upregulation of cholesterol biosynthesis	MRPL48	2
upregulation of cholesterol biosynthesis	MRPL4	2
upregulation of cholesterol biosynthesis	MRPL50	2
upregulation of cholesterol biosynthesis	MRPL51	2
upregulation of cholesterol biosynthesis	MRPL52	2
upregulation of cholesterol biosynthesis	MRPL53	2
upregulation of cholesterol biosynthesis	MRPL54	2
upregulation of cholesterol biosynthesis	MRPL55	2
upregulation of cholesterol biosynthesis	MRPL9	2
upregulation of cholesterol biosynthesis	MRPS10	2
upregulation of cholesterol biosynthesis	MRPS11	2
upregulation of cholesterol biosynthesis	MRPS12	2
upregulation of cholesterol biosynthesis	MRPS15	2
upregulation of cholesterol biosynthesis	MRPS16	2
upregulation of cholesterol biosynthesis	MRPS17	2
upregulation of cholesterol biosynthesis	MRPS18A	2
upregulation of cholesterol biosynthesis	MRPS18B	2
upregulation of cholesterol biosynthesis	MRPS18C	2
upregulation of cholesterol biosynthesis	MRPS21	2
upregulation of cholesterol biosynthesis	MRPS22	3
upregulation of cholesterol biosynthesis	MRPS23	2
upregulation of cholesterol biosynthesis	MRPS24	3
upregulation of cholesterol biosynthesis	MRPS25	3
upregulation of cholesterol biosynthesis	MRPS26	2
upregulation of cholesterol biosynthesis	MRPS27	2
upregulation of cholesterol biosynthesis	MRPS28	2
upregulation of cholesterol biosynthesis	MRPS2	2
upregulation of cholesterol biosynthesis	MRPS30	2
upregulation of cholesterol biosynthesis	MRPS31	2
upregulation of cholesterol biosynthesis	MRPS33	2
upregulation of cholesterol biosynthesis	MRPS34	2
upregulation of cholesterol biosynthesis	MRPS35	2
upregulation of cholesterol biosynthesis	MRPS5	2
upregulation of cholesterol biosynthesis	MRPS7	2
upregulation of cholesterol biosynthesis	MRPS9	2
upregulation of cholesterol biosynthesis	MTERFD1	2
upregulation of cholesterol biosynthesis	MTERFD2	2
upregulation of cholesterol biosynthesis	MTFMT	2
upregulation of cholesterol biosynthesis	MTG1	2
upregulation of cholesterol biosynthesis	MTG2	2
upregulation of cholesterol biosynthesis	MTIF2	2
upregulation of cholesterol biosynthesis	MTPAP	2
upregulation of cholesterol biosynthesis	MTRF1L	2
upregulation of cholesterol biosynthesis	MVD	2
upregulation of cholesterol biosynthesis	MVK	2
upregulation of cholesterol biosynthesis	NARS2	3
upregulation of cholesterol biosynthesis	NDUFA10	2
upregulation of cholesterol biosynthesis	NDUFA5	2
upregulation of cholesterol biosynthesis	NDUFA6	2
upregulation of cholesterol biosynthesis	NDUFA8	2
upregulation of cholesterol biosynthesis	NDUFA9	2
upregulation of cholesterol biosynthesis	NDUFAF1	3
upregulation of cholesterol biosynthesis	NDUFAF3	2
upregulation of cholesterol biosynthesis	NDUFAF4	2
upregulation of cholesterol biosynthesis	NDUFAF6	2
upregulation of cholesterol biosynthesis	NDUFB10	2
upregulation of cholesterol biosynthesis	NDUFB11	2
upregulation of cholesterol biosynthesis	NDUFB2	2
upregulation of cholesterol biosynthesis	NDUFB3	2
upregulation of cholesterol biosynthesis	NDUFB4	2
upregulation of cholesterol biosynthesis	NDUFB6	2
upregulation of cholesterol biosynthesis	NDUFB7	2
upregulation of cholesterol biosynthesis	NDUFB9	2
upregulation of cholesterol biosynthesis	NDUFC1	2
upregulation of cholesterol biosynthesis	NDUFC2	2
upregulation of cholesterol biosynthesis	NDUFS1	2
upregulation of cholesterol biosynthesis	NDUFS2	2
upregulation of cholesterol biosynthesis	NDUFS5	2
upregulation of cholesterol biosynthesis	NDUFS8	2
upregulation of cholesterol biosynthesis	NDUFV1	2
upregulation of cholesterol biosynthesis	NDUFV2	2
upregulation of cholesterol biosynthesis	NFU1	3
upregulation of cholesterol biosynthesis	NGRN	2
upregulation of cholesterol biosynthesis	NME6	2
upregulation of cholesterol biosynthesis	NOA1	3
upregulation of cholesterol biosynthesis	NSDHL	2
upregulation of cholesterol biosynthesis	NSUN4	2
upregulation of cholesterol biosynthesis	NUBPL	3
upregulation of cholesterol biosynthesis	OPA1	2
upregulation of cholesterol biosynthesis	OXSM	2
upregulation of cholesterol biosynthesis	PARS2	2
upregulation of cholesterol biosynthesis	PDE12	2
upregulation of cholesterol biosynthesis	PDHA1	2
upregulation of cholesterol biosynthesis	PDHB	2
upregulation of cholesterol biosynthesis	PDSS2	2
upregulation of cholesterol biosynthesis	PET112	2
upregulation of cholesterol biosynthesis	PIKFYVE	2
upregulation of cholesterol biosynthesis	PMPCA	2
upregulation of cholesterol biosynthesis	PMVK	2
upregulation of cholesterol biosynthesis	PNPT1	2
upregulation of cholesterol biosynthesis	POLG	2
upregulation of cholesterol biosynthesis	POLRMT	2
upregulation of cholesterol biosynthesis	PTCD2	2
upregulation of cholesterol biosynthesis	PTDSS1	2
upregulation of cholesterol biosynthesis	PTPLB	2
upregulation of cholesterol biosynthesis	PTPMT1	3
upregulation of cholesterol biosynthesis	QRSL1	2
upregulation of cholesterol biosynthesis	RARS2	2
upregulation of cholesterol biosynthesis	RBFA	2
upregulation of cholesterol biosynthesis	RBM10	2
upregulation of cholesterol biosynthesis	REXO2	3
upregulation of cholesterol biosynthesis	RNASEH1	2
upregulation of cholesterol biosynthesis	RPUSD3	2
upregulation of cholesterol biosynthesis	RTN4IP1	2
upregulation of cholesterol biosynthesis	SCD	2
upregulation of cholesterol biosynthesis	SCO1	2
upregulation of cholesterol biosynthesis	SCO2	2
upregulation of cholesterol biosynthesis	SELRC1	2
upregulation of cholesterol biosynthesis	SFXN4	2
upregulation of cholesterol biosynthesis	SLC25A10	2
upregulation of cholesterol biosynthesis	SLC25A1	2
upregulation of cholesterol biosynthesis	SLC25A36	2
upregulation of cholesterol biosynthesis	SLC30A9	2
upregulation of cholesterol biosynthesis	SLC5A3	2
upregulation of cholesterol biosynthesis	SLIRP	2
upregulation of cholesterol biosynthesis	SQLE	2
upregulation of cholesterol biosynthesis	SSBP1	2
upregulation of cholesterol biosynthesis	STXBP4	2
upregulation of cholesterol biosynthesis	SUPV3L1	2
upregulation of cholesterol biosynthesis	TARS2	2
upregulation of cholesterol biosynthesis	TATDN1	2
upregulation of cholesterol biosynthesis	TEFM	2
upregulation of cholesterol biosynthesis	TFAM	2
upregulation of cholesterol biosynthesis	TIMM50	2
upregulation of cholesterol biosynthesis	TIMMDC1	2
upregulation of cholesterol biosynthesis	TMEM126B	2
upregulation of cholesterol biosynthesis	TMEM261	2
upregulation of cholesterol biosynthesis	TNNI1	2
upregulation of cholesterol biosynthesis	TOMM22	2
upregulation of cholesterol biosynthesis	TOMM40	2
upregulation of cholesterol biosynthesis	TOMM70A	2
upregulation of cholesterol biosynthesis	TOP3A	2
upregulation of cholesterol biosynthesis	TRA2B	2
upregulation of cholesterol biosynthesis	TRMT10C	2
upregulation of cholesterol biosynthesis	TSFM	2
upregulation of cholesterol biosynthesis	TUFM	2
upregulation of cholesterol biosynthesis	UBOX5	2
upregulation of cholesterol biosynthesis	UQCC1	2
upregulation of cholesterol biosynthesis	UQCRB	2
upregulation of cholesterol biosynthesis	UQCRC1	3
upregulation of cholesterol biosynthesis	UQCRQ	2
upregulation of cholesterol biosynthesis	VARS2	2
upregulation of cholesterol biosynthesis	WBSCR16	2
upregulation of cholesterol biosynthesis	YARS2	2
upregulation of cholesterol biosynthesis	YY1AP1	2
upregulation of cholesterol biosynthesis	ZNF142	2
upregulation of stress response	AARS2	2
upregulation of stress response	ACACA	2
upregulation of stress response	AFG3L2	2
upregulation of stress response	AIFM1	2
upregulation of stress response	ALG11	2
upregulation of stress response	ALG13	2
upregulation of stress response	ALG14	3
upregulation of stress response	ALG1	2
upregulation of stress response	ALG2	2
upregulation of stress response	ALKBH8	2
upregulation of stress response	APEX1	2
upregulation of stress response	ASCC3	2
upregulation of stress response	ATP2A2	2
upregulation of stress response	ATP5A1	2
upregulation of stress response	ATP5B	2
upregulation of stress response	ATP5C1	2
upregulation of stress response	ATP5D	2
upregulation of stress response	ATP5E	2
upregulation of stress response	ATP5F1	2
upregulation of stress response	ATP5H	2
upregulation of stress response	ATP5I	2
upregulation of stress response	ATP5J2-PTCD1	2
upregulation of stress response	ATP5L	3
upregulation of stress response	ATP5O	2
upregulation of stress response	ATP6V1D	2
upregulation of stress response	ATP7B	2
upregulation of stress response	BNIP1	2
upregulation of stress response	BRF1	2
upregulation of stress response	C10orf2	2
upregulation of stress response	C14orf166	2
upregulation of stress response	C16orf80	3
upregulation of stress response	C2orf15	2
upregulation of stress response	CAMLG	2
upregulation of stress response	CARS2	2
upregulation of stress response	CARS	2
upregulation of stress response	CDC123	2
upregulation of stress response	CEP350	2
upregulation of stress response	CHCHD4	2
upregulation of stress response	COQ4	2
upregulation of stress response	COX10	2
upregulation of stress response	COX11	2
upregulation of stress response	CRLS1	2
upregulation of stress response	CTU2	2
upregulation of stress response	CYB5RL	3
upregulation of stress response	DAD1	2
upregulation of stress response	DAP3	2
upregulation of stress response	DDX1	2
upregulation of stress response	DHDDS	2
upregulation of stress response	DHX30	2
upregulation of stress response	DNAL4	2
upregulation of stress response	DNM1L	2
upregulation of stress response	DPAGT1	2
upregulation of stress response	DPH3	2
upregulation of stress response	DPM1	2
upregulation of stress response	EEF1G	2
upregulation of stress response	EIF1AX	2
upregulation of stress response	EIF2B2	2
upregulation of stress response	EIF2S2	2
upregulation of stress response	EIF2S3	2
upregulation of stress response	ELAC2	2
upregulation of stress response	ELP2	2
upregulation of stress response	ELP3	2
upregulation of stress response	ELP4	2
upregulation of stress response	ELP5	2
upregulation of stress response	FAF2	2
upregulation of stress response	FAM118B	2
upregulation of stress response	FAM210A	2
upregulation of stress response	FAM98B	2
upregulation of stress response	FECH	2
upregulation of stress response	FOXD3	2
upregulation of stress response	FTSJ2	2
upregulation of stress response	GADD45GIP1	2
upregulation of stress response	GARS	2
upregulation of stress response	GFER	2
upregulation of stress response	GFM1	2
upregulation of stress response	GLRX3	2
upregulation of stress response	GOLT1B	2
upregulation of stress response	GPSM2	2
upregulation of stress response	GRSF1	2
upregulation of stress response	GSPT1	2
upregulation of stress response	GTF3C1	2
upregulation of stress response	GTF3C2	2
upregulation of stress response	GTF3C3	2
upregulation of stress response	GTF3C5	2
upregulation of stress response	GTF3C6	2
upregulation of stress response	HARS2	2
upregulation of stress response	HBS1L	2
upregulation of stress response	HIRA	2
upregulation of stress response	HMBS	3
upregulation of stress response	HSD17B10	2
upregulation of stress response	HSPD1	2
upregulation of stress response	HYOU1	2
upregulation of stress response	IARS2	2
upregulation of stress response	IARS	2
upregulation of stress response	IBA57	2
upregulation of stress response	ICT1	2
upregulation of stress response	IKBKAP	2
upregulation of stress response	IMMP1L	2
upregulation of stress response	IMMT	2
upregulation of stress response	ISCA2	2
upregulation of stress response	KTI12	2
upregulation of stress response	LAGE3	2
upregulation of stress response	MALSU1	2
upregulation of stress response	MARS2	2
upregulation of stress response	MBLAC2	2
upregulation of stress response	MBTPS2	2
upregulation of stress response	METTL17	2
upregulation of stress response	MICU1	3
upregulation of stress response	MITD1	2
upregulation of stress response	MMS19	2
upregulation of stress response	MOCS3	2
upregulation of stress response	MROH8	2
upregulation of stress response	MRPL10	2
upregulation of stress response	MRPL11	2
upregulation of stress response	MRPL15	2
upregulation of stress response	MRPL16	2
upregulation of stress response	MRPL17	2
upregulation of stress response	MRPL19	2
upregulation of stress response	MRPL21	2
upregulation of stress response	MRPL22	2
upregulation of stress response	MRPL23	2
upregulation of stress response	MRPL24	2
upregulation of stress response	MRPL27	2
upregulation of stress response	MRPL28	2
upregulation of stress response	MRPL33	2
upregulation of stress response	MRPL35	2
upregulation of stress response	MRPL36	2
upregulation of stress response	MRPL37	2
upregulation of stress response	MRPL38	2
upregulation of stress response	MRPL39	2
upregulation of stress response	MRPL40	2
upregulation of stress response	MRPL41	2
upregulation of stress response	MRPL42	2
upregulation of stress response	MRPL43	2
upregulation of stress response	MRPL46	2
upregulation of stress response	MRPL48	2
upregulation of stress response	MRPL4	2
upregulation of stress response	MRPL50	2
upregulation of stress response	MRPL52	2
upregulation of stress response	MRPL53	2
upregulation of stress response	MRPL54	2
upregulation of stress response	MRPL55	2
upregulation of stress response	MRPL9	2
upregulation of stress response	MRPS10	2
upregulation of stress response	MRPS12	2
upregulation of stress response	MRPS15	2
upregulation of stress response	MRPS16	2
upregulation of stress response	MRPS17	2
upregulation of stress response	MRPS18A	2
upregulation of stress response	MRPS18B	2
upregulation of stress response	MRPS18C	2
upregulation of stress response	MRPS21	2
upregulation of stress response	MRPS22	3
upregulation of stress response	MRPS23	2
upregulation of stress response	MRPS24	3
upregulation of stress response	MRPS25	3
upregulation of stress response	MRPS26	2
upregulation of stress response	MRPS27	2
upregulation of stress response	MRPS28	2
upregulation of stress response	MRPS30	2
upregulation of stress response	MRPS31	2
upregulation of stress response	MRPS33	2
upregulation of stress response	MRPS34	2
upregulation of stress response	MRPS35	2
upregulation of stress response	MRPS5	2
upregulation of stress response	MRPS7	2
upregulation of stress response	MRPS9	2
upregulation of stress response	MTERFD1	2
upregulation of stress response	MTERFD2	2
upregulation of stress response	MTIF2	2
upregulation of stress response	MTRF1L	2
upregulation of stress response	NAPG	2
upregulation of stress response	NARS	2
upregulation of stress response	NBAS	2
upregulation of stress response	NR2C2AP	2
upregulation of stress response	NRIP2	2
upregulation of stress response	NSUN4	2
upregulation of stress response	NUDT5	3
upregulation of stress response	OPA1	2
upregulation of stress response	OXA1L	2
upregulation of stress response	PARS2	2
upregulation of stress response	PELO	2
upregulation of stress response	PET112	2
upregulation of stress response	PGS1	2
upregulation of stress response	PMPCA	2
upregulation of stress response	PMPCB	2
upregulation of stress response	POLR3C	2
upregulation of stress response	POLR3G	3
upregulation of stress response	POLR3H	2
upregulation of stress response	PPP1R15B	2
upregulation of stress response	PPP1R2	2
upregulation of stress response	PREB	2
upregulation of stress response	PTCD2	2
upregulation of stress response	PTPMT1	3
upregulation of stress response	PYROXD1	2
upregulation of stress response	QRSL1	2
upregulation of stress response	RARS2	2
upregulation of stress response	RARS	2
upregulation of stress response	RBFA	2
upregulation of stress response	REXO2	3
upregulation of stress response	RFT1	2
upregulation of stress response	RINT1	2
upregulation of stress response	RNF214	2
upregulation of stress response	ROMO1	2
upregulation of stress response	RPP21	2
upregulation of stress response	RPS6KA2	2
upregulation of stress response	RPUSD3	2
upregulation of stress response	RTCB	2
upregulation of stress response	RTN4IP1	2
upregulation of stress response	SCAP	2
upregulation of stress response	SEC22B	2
upregulation of stress response	SEC61B	2
upregulation of stress response	SEC61G	2
upregulation of stress response	SEC62	2
upregulation of stress response	SLC25A10	2
upregulation of stress response	SLC30A9	2
upregulation of stress response	SLC35B1	3
upregulation of stress response	SLC38A6	2
upregulation of stress response	SLC39A6	2
upregulation of stress response	SLC5A3	2
upregulation of stress response	SPCS2	2
upregulation of stress response	SPCS3	4
upregulation of stress response	SRP19	2
upregulation of stress response	SRP54	2
upregulation of stress response	SRP68	2
upregulation of stress response	SRP72	2
upregulation of stress response	SRPRB	2
upregulation of stress response	SRPR	2
upregulation of stress response	SSB	2
upregulation of stress response	STT3A	2
upregulation of stress response	STX18	2
upregulation of stress response	SUPV3L1	2
upregulation of stress response	TAMM41	2
upregulation of stress response	TARS2	2
upregulation of stress response	TARS	2
upregulation of stress response	TCERG1	2
upregulation of stress response	TEFM	2
upregulation of stress response	TFB1M	2
upregulation of stress response	THG1L	2
upregulation of stress response	TIMM13	2
upregulation of stress response	TIMM23	2
upregulation of stress response	TMEM242	2
upregulation of stress response	TMEM41B	2
upregulation of stress response	TOMM20	2
upregulation of stress response	TOMM22	2
upregulation of stress response	TOMM40	2
upregulation of stress response	TP53RK	3
upregulation of stress response	TPRKB	2
upregulation of stress response	TRAPPC1	2
upregulation of stress response	TRAPPC3	2
upregulation of stress response	TRAPPC5	2
upregulation of stress response	TRMT10A	2
upregulation of stress response	TRMT10C	2
upregulation of stress response	TRMT61A	2
upregulation of stress response	TRMT6	2
upregulation of stress response	TRNT1	2
upregulation of stress response	TSEN15	2
upregulation of stress response	TSEN2	2
upregulation of stress response	TSFM	2
upregulation of stress response	TTC1	2
upregulation of stress response	TUFM	2
upregulation of stress response	UBOX5	2
upregulation of stress response	UQCRB	2
upregulation of stress response	UQCRQ	2
upregulation of stress response	URM1	2
upregulation of stress response	VARS2	2
upregulation of stress response	VMP1	2
upregulation of stress response	VPS13D	2
upregulation of stress response	WBSCR16	2
upregulation of stress response	YARS2	2
upregulation of stress response	ZNF259	2
