## Supplementary Table 2 for "Global cell-state and gene-program representations reveal conserved and context-specific perturbation responses of cells"

### Sheet: Sheet1
dataset_id	species	used for SCMG training	reference dataset	cell count (after subsample)	reference
Qiu_whole_embryo_dev_MM_2024:all	mouse	Yes	Yes	1999972	13
Qiu_Organogenesis_MM_2022:all	mouse	Yes	Yes	1658269	14
Suo_ImmuneDev_HS_2022:all	human	Yes	Yes	908046	15
Cao_dev_HS_2020:all	human	Yes	No	879556	16
Sikkema_Lung_HS_2023:core	human	Yes	No	579234	17
Khaled_Breast_HS_2023:all	human	Yes	No	535342	18
AllenBrain_WB_MM_2023:all	mouse	Yes	Yes	518078	19
Tabula_Sapiens_HS_2022:all	human	Yes	Yes	483141	20
Han_HS_2020:all	human	Yes	No	480634	21
Litvinukova_Heart_HS_2020:all	human	Yes	No	443625	22
Elmentaite_intestine_HS_2021:all	human	Yes	No	403757	23
Bhaduri_CtxDev_HS_2021:all	human	Yes	No	354186	24
Conde_Immune_HS_2022:all	human	Yes	No	321765	25
Park_Thymus_HS_2020:all	human	Yes	No	252465	26
Lake_Kidney_HS_2023:all	human	Yes	No	251663	27
Arutyunyan_Placenta_HS_2023:all	human	Yes	No	245343	28
LaManno_WBDev_MM_2021:all	mouse	Yes	No	242010	29
Tabula_Muris_MM_2020:10x	mouse	Yes	No	222266	30
Hrovatin_Pancrea_MM_2022:all	mouse	Yes	No	218846	31
Eraslan_MultiTissue_HS_2022:all	human	Yes	No	137597	32
Kuppe_Heart_HS_2022:all	human	Yes	No	126830	33
Yu_MultiTissue_HS_2021:all	human	Yes	No	118073	34
Jardine_BloodDev_HS_2021:normal	human	Yes	No	98756	35
He_LungDev_HS_2022:all	human	Yes	No	70961	36
Fawkner-Corbett_IntestineDev_HS_2021:all	human	Yes	No	68959	37
Streets_Adipose_HS_2023:all	human	Yes	No	64578	38
Allen_BrainAging_MM_2022:all	mouse	Yes	No	48811	39
Lengyel_FallopianTube_HS_2022:all	human	Yes	No	46222	40
VentoTormo_Placenta_HS_2018:all	human	Yes	No	42780	41
Cowan_Retina_HS_2020:periphery	human	Yes	No	34723	42
Tabula_Muris_MM_2020:smart-seq	mouse	Yes	No	26291	30
Cowan_Retina_HS_2020:fovea	human	Yes	No	19765	42
Wiedemann_Skin_HS_2023:all	human	Yes	No	14631	43
Enge_Pancrea_HS_2017:all	human	Yes	No	2214	44
Tyser_Embryo_HS_2021:all	human	Yes	No	1195	45
Yanagida_Blastocyst_HS_2021:all	human	Yes	No	485	46
Travaglini_Lung_HS_2021:10x	human	No	-		55
Burclaff_intestine_HS_2022:all	human	No	-		54
Triana_BoneMarrow_HS_2021:healthy	human	No	-		103
