## Supplementary Table 4 for "Global cell-state and gene-program representations reveal conserved and context-specific perturbation responses of cells"

### Sheet: Sheet1
cell_type	major_cell_type
Activated T cells	T cell
Adenohypophyseal placode	Early embryonic cell
Adipocyte cells (Cyp2e1+)	Stromal cell
Adipocyte progenitor cells	Mesenchymal progenitor
Adipose tissue macrophages	Macrophage
Adrenocortical cells
Airway club cells	Respiratory system
Airway goblet cells	Respiratory system
Allantois	Early embryonic cell
Alveolar Type 1 cells	Respiratory system
Alveolar Type 2 cells	Respiratory system
Amacrine cells	Neuron
Amacrine/Horizontal precursor cells	Neuron
Amniochorionic mesoderm	Early embryonic cell
Amniochorionic mesoderm A	Early embryonic cell
Amniochorionic mesoderm B	Early embryonic cell
Amniotic ectoderm	Early embryonic cell
Angioblast
Anterior	Neural progenitor
Anterior floor plate	Neural progenitor
Anterior intermediate mesoderm	Early embryonic cell
Anterior primitive streak	Early embryonic cell
Anterior roof plate	Neural progenitor
Anteromedial cerebral pole	Neural progenitor
Apical ectodermal ridge	Early embryonic cell
Arachnoid
Arachnoid barrier cells
Arterial endothelial cells	Endothelial
Ascending loop of Henle	Kidney
Astro-Epen	Glia
Astrocytes	Glia
Atrial cardiomyocytes	Heart
Axon tract-associated microglia	Macrophage
B cell	B cell
B cell progenitors	Blood progenitor
B cells	B cell
B-1 B cell	B cell
B-1a B cell	B cell
B-1b B cell	B cell
B-2 B cell	B cell
Basal keratinocytes	Epidermal cell
Bergmann glia	Glia
Bergmann glial cell	Glia
Biliary epithelial cells	Other epithelium
Bipolar precursor cells	Neural progenitor
Bladder urothelial cells	Other epithelium
Blood progenitors	Blood progenitor
Border-associated macrophages	Macrophage
Border-associated macrophages (Cd74+)	Macrophage
Border-associated macrophages (Ms4a8a+)	Macrophage
Brain capillary endothelial cells	Endothelial
Brain endothelium	Endothelial
Brain pericytes	Pericyte
Branchial arch epithelium	Epithelial progenitor
Brown adipocyte cells	Stromal cell
CB GABA	Neuron
CB Glut	Neuron
CD14-positive monocyte	Macrophage
CD14-positive, CD16-positive monocyte	Macrophage
CD141-positive myeloid dendritic cell	Dendritic cell
CD16-negative, CD56-bright natural killer cell, human	Natural killer
CD16-positive, CD56-dim natural killer cell, human	Natural killer
CD1c-positive myeloid dendritic cell	Dendritic cell
CD34-positive, CD56-positive, CD117-positive common innate lymphoid precursor, human	Blood progenitor
CD4-positive helper T cell	T cell
CD4-positive, alpha-beta T cell	T cell
CD4-positive, alpha-beta cytotoxic T cell	T cell
CD4-positive, alpha-beta memory T cell	T cell
CD4-positive, alpha-beta memory T cell, CD45RO-positive	T cell
CD8-alpha-alpha-positive, alpha-beta intraepithelial T cell	T cell
CD8-positive, alpha-beta T cell	T cell
CD8-positive, alpha-beta cytokine secreting effector T cell	T cell
CD8-positive, alpha-beta cytotoxic T cell	T cell
CD8-positive, alpha-beta memory T cell	T cell
CD8-positive, alpha-beta memory T cell, CD45RO-positive	T cell
CGE GABA	Neuron
CNU GABA	Neuron
CNU-HYa GABA	Neuron
CNU-HYa Glut	Neuron
Cajal-Retzius	Neuron
Cajal-Retzius cell	Neuron
Cajal-Retzius cells	Neuron
Cardiac	Heart
Cardiac mesoderm	Heart
Cardiomyocytes	Heart
Caudal	Neural progenitor
Caudal lateral epiblast	Early embryonic cell
Caudal neuroectoderm	Early embryonic cell
Cerebellar Purkinje cells	Neuron
Cerebellum GABAergic	Neuron
Cerebellum glutamatergic	Neuron
Cerebellum-related cells	Neural progenitor
Cholinergic amacrine cells	Neuron
Chondrocyte and osteoblast progenitors	Bone
Chondrocytes	Bone
Chondrocytes (Atp1a2+)	Bone
Chondrocytes (Otor+)	Bone
Choroid plexus	Other epithelium
Ciliary margin cells
Ciliated nodal cells	Early embryonic cell
Cochlear hair cells	Other epithelium
Collecting duct intercalated cells	Kidney
Collecting duct principal cells	Kidney
Committed oligodendrocyte precursor	Glia
Committed oligodendrocyte precursors	Glia
Cone precursor cells	Neural progenitor
Conjunctival goblet cells	Other epithelium
Connecting tubule	Kidney
Connective tissue progenitors	Mesenchymal progenitor
Conventional dendritic cells	Blood progenitor
Corneal epithelial cells	Other epithelium
Cortical Interneurons (Prox1+)	Neuron
Cortical hem	Neural progenitor
Cortical or hippocampal glutamatergic	Neuron
Corticofugal neurons	Neuron
Cranial motor neurons	Neuron
Cycling microglia	Macrophage
Cycling perivascular macrophages	Macrophage
DN1 thymic pro-T cell	Blood progenitor
DN3 thymocyte	Blood progenitor
DN4 thymocyte	Blood progenitor
Deep-layer neurons	Neuron
Definitive early erythroblasts (CD36-)	Erythroid
Definitive endoderm	Early embryonic cell
Definitive erythroblasts (CD36+)	Erythroid
Definitive erythroid cells	Erythroid
Dental epithelial cells	Other epithelium
Dermatome	Epithelial progenitor
Dermomyotome	Mesenchymal progenitor
Di/mesencephalon excitatory neurons	Neuron
Di/mesencephalon inhibitory neurons	Neuron
Di/telencephalon	Neural progenitor
Diencephalic roof plate	Neural progenitor
Diencephalon	Neural progenitor
Diencephalon glutamatergic	Neural progenitor
Distal convoluted tubule	Kidney
Dorsal diencephalon	Neural progenitor
Dorsal early ectoderm	Early embryonic cell
Dorsal forebrain	Neural progenitor
Dorsal hindbrain	Neural progenitor
Dorsal hindbrain and spinal cord	Neural progenitor
Dorsal midbrain	Neural progenitor
Dorsal midbrain glutamatergic	Neural progenitor
Dorsal root ganglion neurons	Neuron
Dorsal telencephalon	Neural progenitor
Dura
Early chondrocytes	Bone
Early choroid plexus	Other epithelium
Early ectoderm	Early embryonic cell
Early fibroblasts	Mesenchymal progenitor
Early macrophage	Blood progenitor
Embryonic visceral endoderm	Early embryonic cell
Endocardial cells	Endothelial
Endoderm	Early embryonic cell
Endothelial	Endothelial
Endothelium	Endothelial
Enteric neurons	Neuron
Ependymal cells	Other epithelium
Ependymal-like	Other epithelium
Epiblast	Early embryonic cell
Epidermis	Epidermal cell
Epithalamus glutamatergic	Neural progenitor
Erythrocyte	Erythroid
Erythroid progenitor	Erythroid
Extraembryonic ectoderm	Early embryonic cell
Extraembryonic endoderm	Early embryonic cell
Extraembryonic mesoderm	Early embryonic cell
Extraembryonic visceral endoderm	Early embryonic cell
Eye field	Early embryonic cell
Facial mesenchyme	Mesenchymal progenitor
Fibroblasts	Stromal cell
First heart field	Heart
Floor plate	Neural progenitor
Floorplate and p3 domain	Neural progenitor
Forebrain	Neural progenitor
Forebrain GABAergic	Neural progenitor
Forebrain astrocyte	Glia
Forebrain glutamatergic	Neural progenitor
Forebrain/midbrain	Neural progenitor
Foregut epithelial cells	Epithelial progenitor
Foregut epithelium	Epithelial progenitor
Fourth-ventricle roof plate	Neural progenitor
Fusing epithelium	Epithelial progenitor
GABAergic cortical interneurons	Neuron
GABAergic neuron	Neuron
GABAergic neurons	Neuron
GIP cell	Intestine
Glomerular endothelial cells	Endothelial
Glutamatergic neurons	Neuron
Granular keratinocytes	Epidermal cell
Granulocytes	Granulocyte
Gut	Early embryonic cell
Gut and lung epithelium	Epithelial progenitor
HY GABA	Neuron
HY Glut	Neuron
HY Gnrh1 Glut	Neuron
HY MM Glut	Neuron
Hematoendothelial lineage
Hematoendothelial progenitors
Hematopoietic stem cells (Cd34+)	Blood progenitor
Hematopoietic stem cells (Mpo+)	Blood progenitor
Hepatocytes	Liver
Hindbrain	Neural progenitor
Hindbrain GABAergic	Neural progenitor
Hindbrain floor plate	Neural progenitor
Hindbrain glutamatergic	Neural progenitor
Hindbrain glycinergic	Neural progenitor
Hindbrain roof plate	Neural progenitor
Hindbrain serotoninergic	Neural progenitor
Hofbauer cell	Macrophage
Horizontal cells	Neuron
Hypoblast	Early embryonic cell
Hypothalamic floor-plate like	Neural progenitor
Hypothalamus	Neural progenitor
Hypothalamus (Sim1+)	Neural progenitor
Hypothalamus glutamatergic	Neural progenitor
IT-ET Glut	Neuron
IgA plasma cell	B cell
IgG plasma cell	B cell
IgM plasma cell	B cell
Immune	Other blood cell
Infiltrating immune	Other blood cell
Inhibitory interneurons	Neuron
Inner cell mass	Early embryonic cell
Intermediate meninges 1
Intermediate meninges 2
Intermediate mesoderm	Early embryonic cell
Intermediate neuronal progenitors	Neural progenitor
Intermediate progenitor cells	Neural progenitor
Intestinal enteroendocrine cells	Intestine
Intestinal goblet cells	Intestine
K562
Kupffer cell	Macrophage
Kupffer cells	Macrophage
LSX GABA	Neuron
Langerhans cell	Macrophage
Late isthmic organizer	Neural progenitor
Lateral nasal pit	Epithelial progenitor
Lateral plate and intermediate mesoderm	Early embryonic cell
Lens
Lens epithelial cells	Other epithelium
Leydig cells
Limb mesenchyme progenitors	Mesenchymal progenitor
Liver endothelium	Endothelial
Liver sinusoidal endothelial cells	Endothelial
Lung cells (Eln+)	Respiratory system
Lung epithelium	Respiratory system
Lung progenitor cells	Respiratory system
Lymphatic vessel endothelial cells	Endothelial
M cell of gut	Intestine
MB Dopa	Neuron
MB GABA	Neuron
MB Glut	Neuron
MB-HB Sero	Neuron
MGE GABA	Neuron
MH-LH Glut	Neuron
MOB-CR Glut	Neuron
MOB-DG-IMN	Neural progenitor
MY GABA	Neuron
MY Glut	Neuron
Mast cells	Other blood cell
Mast cells (P2rx7+)	Other blood cell
Megakaryocytes	Megakaryocyte
Melanocyte cells
Mesencephalon/MHB	Neural progenitor
Mesenchymal stromal cells	Mesenchymal progenitor
Mesenchyme	Mesenchymal progenitor
Mesoderm	Early embryonic cell
Mesodermal progenitors (Tbx6+)	Early embryonic cell
Metanephric mesenchyme	Mesenchymal progenitor
Microglia	Macrophage
Microvascular endothelial cells	Endothelial
Midbrain	Neural progenitor
Midbrain GABAergic	Neural progenitor
Midbrain basal plate	Neural progenitor
Midbrain dopaminergic	Neural progenitor
Midbrain floor plate	Neural progenitor
Midbrain glutamatergic	Neural progenitor
Midbrain-hindbrain GABAergic	Neural progenitor
Midbrain-hindbrain boundary	Neural progenitor
Midgut/Hindgut epithelial cells	Epithelial progenitor
Midgut/Hindgut epithelium	Epithelial progenitor
Mixed mesoderm	Early embryonic cell
Mixed region	Neural progenitor
Mixed region GABAergic	Neural progenitor
Mixed region and neurotransmitter	Neural progenitor
Mixed region astrocytes	Glia
Mixed region glutamatergic	Neural progenitor
Monocytes	Macrophage
Monocytic myeloid-derived suppressor cells	Other blood cell
Motor neuron	Neuron
Motor neurons	Neuron
Mueller cell	Glia
Multiciliated ependymal cells	Other epithelium
Muscle progenitor cells
Muscle progenitor cells (Prdm1+)
Myelinating Schwann cells	Glia
Myelinating Schwann cells (Tgfb2+)	Glia
Myoblasts	Skeletal muscle
Myocytes	Skeletal muscle
Myofibroblasts
Myotubes	Skeletal muscle
NKp44-negative group 3 innate lymphoid cell, human	Blood progenitor
NKp44-positive group 3 innate lymphoid cell, human	Blood progenitor
NMPs and spinal cord progenitors	Early embryonic cell
NP-CT-L6b Glut	Neuron
Naive retinal progenitor cells	Neural progenitor
Nascent mesoderm	Early embryonic cell
Natural killer cells	Natural killer
Nephron progenitors	Epithelial progenitor
Neural crest	Neural progenitor
Neural crest (PNS glia)	Neural progenitor
Neural crest (PNS neurons)	Neural progenitor
Neural progenitor cells (Neurod1+)	Neural progenitor
Neural progenitor cells (Ror1+)	Neural progenitor
Neuromesodermal progenitors	Early embryonic cell
Neuron progenitor cells	Neural progenitor
Neuronal intermediate progenitor	Neural progenitor
Neurons (Slc17a8+)	Neuron
Node	Early embryonic cell
Non-cycling microglia	Macrophage
Non-cycling perivascular macrophages	Macrophage
Nonsensory cochlear epithelium	Other epithelium
Noradrenergic neurons	Neuron
Notochord	Early embryonic cell
OEG	Glia
OFF-bipolar cell	Neuron
ON-bipolar cell	Neuron
Olfactory bulb cells
Olfactory ensheathing cell	Glia
Olfactory ensheathing cells	Glia
Olfactory epithelial cells	Other epithelium
Olfactory epithelium	Other epithelium
Olfactory pit	Epithelial progenitor
Olfactory pit cells	Epithelial progenitor
Olfactory sensory neurons	Neuron
Oligo	Glia
Oligodendrocyte	Glia
Oligodendrocyte precursor cell	Glia
Oligodendrocyte progenitor cells	Glia
Optic cup
Oral ectoderm
Osteoblast progenitors A	Bone
Osteoblast progenitors B	Bone
Osteochondral mesoderm	Bone
Osteoclasts
Otic epithelial cells	Other epithelium
Otic epithelium	Other epithelium
Otic sensory neurons	Neuron
Otic vesicle
P GABA	Neuron
P Glut	Neuron
PMN myeloid-derived suppressor cells	Other blood cell
PV-containing retinal ganglion cells	Neuron
Pancreatic acinar cells	Pancrea
Pancreatic epithelium	Pancrea
Pancreatic islets	Pancrea
Parasympathetic neurons	Neuron
Parathyroid epithelial cells	Other epithelium
Paraxial	Early embryonic cell
Paraxial mesoderm A	Early embryonic cell
Paraxial mesoderm B	Early embryonic cell
Paraxial mesoderm C	Early embryonic cell
Parietal endoderm	Early embryonic cell
Pericyte	Pericyte
Pericytes	Pericyte
Perivascular fibroblast-like cells	Stromal cell
Pharyngeal	Early embryonic cell
Pharyngeal epithelium	Early embryonic cell
Photoreceptor precursor cells	Neural progenitor
Pia 1
Pia 2
Pia 3
Pineal Glut	Neuron
Pineal gland
Pituitary gland cells
Pituitary neuroendocrine
Pituitary/Pineal gland progenitors
Placodal area	Early embryonic cell
Plasmacytoid dendritic cells	Dendritic cell
Platelet	Macrophage
Podocytes	Kidney
Posterior floor plate	Neural progenitor
Posterior hindbrain glutamatergic	Neural progenitor
Posterior intermediate mesoderm	Early embryonic cell
Posterior roof plate	Neural progenitor
Pre-epidermal keratinocytes	Epidermal cell
Pre-osteoblasts (Sp7+)	Bone
PreOPC	Glia
Primitive erythroid cells	Erythroid
Primitive streak and adjacent ectoderm	Early embryonic cell
Primordial germ cells	Germ cell
Proximal tubule cells	Kidney
Purkinje cell	Neuron
Regulatory T cells	T cell
Renal epithelium	Epithelial progenitor
Retinal ganglion cells	Neuron
Retinal neurons	Neuron
Retinal pigment cells
Retinal primordium	Neural progenitor
Retinal progenitor cells	Neural progenitor
Rod precursor cells	Neural progenitor
Roof plate	Neural progenitor
Rostral neuroectoderm	Early embryonic cell
Satellite glial cells	Glia
Schwann cell	Glia
Schwann cell precursor	Glia
Sclerotome	Bone
Second heart field	Heart
Sensory neuron	Neuron
Sertoli cell
Skeletal muscle progenitors	Skeletal muscle
Somatic mesoderm	Early embryonic cell
Spinal cord	Neural progenitor
Spinal cord (dorsal)	Neural progenitor
Spinal cord (ventral)	Neural progenitor
Spinal cord dorsal progenitors	Neural progenitor
Spinal cord excitatory neurons	Neuron
Spinal cord glutamatergic	Neural progenitor
Spinal cord glycinergic	Neural progenitor
Spinal cord inhibitory neurons	Neuron
Spinal cord motor neurons	Neuron
Spinal cord ventral progenitors	Neural progenitor
Spinal cord/r7/r8	Neural progenitor
Splanchnic mesoderm	Early embryonic cell
Subcommissural organ hypendymal cell	Other epithelium
Subplate neurons	Neuron
Suprachiasmatic nucleus	Neural progenitor
Surface ectoderm	Early embryonic cell
Sympathetic neurons	Neuron
T cell	T cell
T cells	T cell
T follicular helper cell	T cell
T-helper 1 cell	T cell
T-helper 17 cell	T cell
TH Glut	Neuron
Telencephalon	Neural progenitor
Thalamic neuronal precursors	Neural progenitor
Thalamus glutamatergic	Neural progenitor
Thymic epithelial cells	Other epithelium
Thyroid gland cells	Other epithelium
Tooth junctional epithelium	Other epithelium
Undefined
Upper-layer neurons	Neuron
Ureteric bud	Epithelial progenitor
Vascular	Endothelial
Vascular smooth muscle	Smooth muscle
Venous and capillary endothelial cells	Endothelial
Ventral hindbrain	Neural progenitor
Ventral midbrain	Neural progenitor
Ventricular cardiomyocytes	Heart
Visceral endoderm	Early embryonic cell
White blood cells	Other blood cell
Zona limitans intrathalamica
acinar cell	Other epithelium
acinar cell of salivary gland	Other epithelium
activated CD4-positive, alpha-beta T cell	T cell
activated CD8-positive, alpha-beta T cell	T cell
adipocyte of epicardial fat of left ventricle	Stromal cell
adventitial cell	Stromal cell
alpha-beta T cell	T cell
alternatively activated macrophage	Macrophage
alveolar macrophage	Macrophage
alveolar type 1 fibroblast cell	Stromal cell
alveolar type 2 fibroblast cell	Stromal cell
amacrine cell	Neuron
animal cell
aortic endothelial cell	Endothelial
astrocyte	Glia
basal cell
basal cell of epidermis	Epidermal cell
basal cell of prostate epithelium	Other epithelium
basal epithelial cell of prostatic duct	Other epithelium
basal epithelial cell of tracheobronchial tree	Respiratory system
basophil	Granulocyte
basophil mast progenitor cell	Blood progenitor
bipolar neuron	Neuron
bladder cell
bladder urothelial cell	Other epithelium
blood cell	Other blood cell
blood vessel endothelial cell	Endothelial
bone marrow cell	Other blood cell
brain pericyte	Pericyte
bronchial epithelial cell	Respiratory system
bronchial goblet cell	Respiratory system
bronchial smooth muscle cell	Smooth muscle
bronchus fibroblast of lung	Stromal cell
brush cell
brush cell of epithelium proper of large intestine	Intestine
brush cell of trachebronchial tree	Respiratory system
capillary endothelial cell	Endothelial
cardiac endothelial cell	Endothelial
cardiac muscle cell	Heart
cardiac muscle myoblast	Heart
cardiac neuron	Neuron
cell
cell of skeletal muscle	Skeletal muscle
cerebral cortex GABAergic interneuron	Neuron
cerebral cortex endothelial cell	Neuron
chondrocyte	Bone
chorionic trophoblast cell	Trophoblast
chromaffin cell
ciliated cell
ciliated columnar cell of tracheobronchial tree	Respiratory system
ciliated epithelial cell
classical monocyte	Macrophage
club cell	Other epithelium
colon epithelial cell	Intestine
common dendritic progenitor	Blood progenitor
common lymphoid progenitor	Blood progenitor
common myeloid progenitor	Blood progenitor
conjunctival epithelial cell
connective tissue cell	Stromal cell
contractile cell
conventional dendritic cell	Dendritic cell
cord blood hematopoietic stem cell	Blood progenitor
corneal epithelial cell	Other epithelium
cortical cell of adrenal gland
cortical thymic epithelial cell	Other epithelium
craniofacial cell
decidual cell
decidual natural killer cell, human	Natural killer
dendritic cell	Dendritic cell
dendritic cell, human	Dendritic cell
dermis microvascular lymphatic vessel endothelial cell	Endothelial
double negative thymocyte	Blood progenitor
double-positive, alpha-beta thymocyte	Blood progenitor
duct epithelial cell	Other epithelium
duodenum glandular cell	Intestine
early T lineage precursor	Blood progenitor
early lymphoid progenitor	Blood progenitor
early pro-B cell	Blood progenitor
effector CD4-positive, alpha-beta T cell	T cell
effector CD8-positive, alpha-beta T cell	T cell
effector memory CD4-positive, alpha-beta T cell	T cell
effector memory CD8-positive, alpha-beta T cell	T cell
effector memory CD8-positive, alpha-beta T cell, terminally differentiated	T cell
elicited macrophage	Macrophage
embryonic fibroblast	Stromal cell
embryonic stem cell	Early embryonic cell
endocardial cell	Endothelial
endocrine cell
endodermal cell	Early embryonic cell
endosteal cell
endothelial cell	Endothelial
endothelial cell of artery	Endothelial
endothelial cell of coronary artery	Endothelial
endothelial cell of hepatic sinusoid	Endothelial
endothelial cell of lymphatic vessel	Endothelial
endothelial cell of placenta	Endothelial
endothelial cell of sinusoid	Endothelial
endothelial cell of uterus	Endothelial
endothelial cell of vascular tree	Endothelial
endothelial tip cell	Endothelial
enteric neuron	Neuron
enteric smooth muscle cell	Smooth muscle
enterocyte	Intestine
enterocyte of colon	Intestine
enterocyte of epithelium of large intestine	Intestine
enterocyte of epithelium of small intestine	Intestine
enteroendocrine cell	Intestine
eosinophil	Granulocyte
ependymal cell	Other epithelium
epicardial adipocyte	Stromal cell
epidermal Langerhans cell	Macrophage
epidermal cell	Epidermal cell
epithelial cell	Other epithelium
epithelial cell of alveolus of lung	Respiratory system
epithelial cell of exocrine pancreas	Pancrea
epithelial cell of lacrimal sac	Other epithelium
epithelial cell of large intestine	Intestine
epithelial cell of lower respiratory tract	Respiratory system
epithelial cell of lung	Respiratory system
epithelial cell of nephron	Kidney
epithelial cell of prostate	Other epithelium
epithelial cell of proximal tubule	Kidney
epithelial cell of sweat gland	Other epithelium
epithelial cell of thymus	Other epithelium
epithelial cell of uterus	Other epithelium
erythroblast	Erythroid
erythrocyte	Erythroid
erythroid lineage cell	Erythroid
erythroid progenitor cell	Erythroid
erythroid progenitor cell, mammalian	Erythroid
eurydendroid cell
exhausted T cell	T cell
extravillous trophoblast	Trophoblast
eye photoreceptor cell	Neuron
fast muscle cell	Skeletal muscle
fat cell	Stromal cell
fenestrated cell	Endothelial
fibro/adipogenic progenitor cell	Mesenchymal progenitor
fibroblast	Stromal cell
fibroblast of breast	Stromal cell
fibroblast of cardiac tissue	Stromal cell
fibroblast of lung	Stromal cell
fibroblast of mammary gland	Stromal cell
fibrocyte
follicular dendritic cell	Dendritic cell
forebrain radial glial cell	Neural progenitor
fraction A pre-pro B cell	Blood progenitor
gamma-delta T cell	T cell
ganglion interneuron	Neuron
germ cell	Germ cell
germinal center B cell	B cell
glandular epithelial cell	Other epithelium
glial cell	Glia
glutamatergic neuron	Neuron
goblet cell	Other epithelium
granule cell	Neuron
granulocyte	Granulocyte
granulocyte monocyte progenitor cell	Blood progenitor
granulocytopoietic cell
group 2 innate lymphoid cell	Blood progenitor
group 3 innate lymphoid cell	Blood progenitor
group 3 innate lymphoid cell, human	Blood progenitor
gut endothelial cell	Endothelial
head mesodermal cell	Early embryonic cell
hematopoietic cell	Other blood cell
hematopoietic multipotent progenitor cell	Blood progenitor
hematopoietic precursor cell	Blood progenitor
hematopoietic stem cell	Blood progenitor
hepatic stellate cell	Stromal cell
hepatoblast	Liver
hepatocyte	Liver
immature B cell	B cell
immature NK T cell	Natural killer
immature Schwann cell	Glia
immature T cell	T cell
immature innate lymphoid cell	Blood progenitor
immature natural killer cell	Blood progenitor
inflammatory cell
inflammatory macrophage	Macrophage
inhibitory interneuron	Neuron
inhibitory motor neuron	Neuron
innate lymphoid cell	Blood progenitor
intermediate mesodermal cell	Early embryonic cell
intermediate monocyte	Macrophage
interneuron	Neuron
interstitial cell of Cajal
intestinal crypt stem cell	Intestine
intestinal crypt stem cell of large intestine	Intestine
intestinal crypt stem cell of small intestine	Intestine
intestinal enteroendocrine cell	Intestine
intestinal epithelial cell	Intestine
intestinal tuft cell	Intestine
intestine goblet cell	Intestine
intrahepatic cholangiocyte
ionocyte	Other epithelium
keratinocyte	Epidermal cell
keratinocyte stem cell	Epidermal cell
keratocyte
kidney capillary endothelial cell	Endothelial
kidney cell	Kidney
kidney collecting duct epithelial cell	Kidney
kidney collecting duct intercalated cell	Kidney
kidney collecting duct principal cell	Kidney
kidney connecting tubule epithelial cell	Kidney
kidney cortex artery cell	Endothelial
kidney distal convoluted tubule epithelial cell	Kidney
kidney epithelial cell	Kidney
kidney interstitial fibroblast	Stromal cell
kidney loop of Henle ascending limb epithelial cell	Kidney
kidney loop of Henle epithelial cell	Kidney
kidney loop of Henle thick ascending limb epithelial cell	Kidney
kidney loop of Henle thin ascending limb epithelial cell	Kidney
kidney loop of Henle thin descending limb epithelial cell	Kidney
kidney proximal convoluted tubule epithelial cell	Kidney
kidney proximal straight tubule epithelial cell	Kidney
large intestine goblet cell	Intestine
large pre-B-II cell	Blood progenitor
late pro-B cell	Blood progenitor
lateral mesodermal cell	Early embryonic cell
lens fiber cell
leukocyte	Other blood cell
limb cell
liver dendritic cell	Dendritic cell
luminal cell of prostate epithelium	Other epithelium
luminal epithelial cell of mammary gland	Other epithelium
lung ciliated cell	Respiratory system
lung macrophage	Macrophage
lung microvascular endothelial cell	Endothelial
lung neuroendocrine cell
lung pericyte	Pericyte
lung secretory cell
lymphocyte	Other blood cell
lymphoid lineage restricted progenitor cell	Blood progenitor
macroglial cell	Glia
macrophage	Macrophage
macrophage dendritic cell progenitor	Blood progenitor
mast cell	Other blood cell
mature B cell	B cell
mature NK T cell	Natural killer
mature alpha-beta T cell	T cell
mature conventional dendritic cell	Dendritic cell
medium spiny neuron	Neuron
medullary thymic epithelial cell	Other epithelium
megakaryocyte	Megakaryocyte
megakaryocyte-erythroid progenitor cell	Blood progenitor
melanocyte
melanocyte of skin
memory B cell	B cell
mesangial cell	Stromal cell
mesenchymal cell	Stromal cell
mesenchymal lymphangioblast
mesenchymal stem cell	Stromal cell
mesenchymal stem cell of adipose tissue	Mesenchymal progenitor
mesodermal cell
mesothelial cell	Other epithelium
microglial cell	Macrophage
migratory enteric neural crest cell
miscellaneous
monocyte	Macrophage
motor neuron	Neuron
mucosal invariant T cell	T cell
mucus secreting cell	Other epithelium
multi-ciliated epithelial cell
mural cell	Pericyte
muscle cell
muscle precursor cell
myelocyte	Other blood cell
myeloid cell	Other blood cell
myeloid dendritic cell	Dendritic cell
myeloid leukocyte	Other blood cell
myeloid lineage restricted progenitor cell	Blood progenitor
myoepithelial cell	Other epithelium
myoepithelial cell of mammary gland	Other epithelium
myofibroblast cell
myometrial cell	Smooth muscle
naive B cell	B cell
naive T cell	T cell
naive regulatory T cell	T cell
naive thymus-derived CD4-positive, alpha-beta T cell	T cell
naive thymus-derived CD8-positive, alpha-beta T cell	T cell
nasal mucosa goblet cell	Other epithelium
native cell
natural killer cell	Natural killer
neural cell	Neuron
neural progenitor cell	Neural progenitor
neural stem cell	Neural progenitor
neuroblast (sensu Vertebrata)	Neural progenitor
neuroendocrine cell
neuroepithelial stem cell
neuron	Neuron
neuron associated cell
neuron associated cell (sensu Vertebrata)
neuronal brush cell
neuronal receptor cell
neutrophil	Granulocyte
non-classical monocyte	Macrophage
oligodendrocyte	Glia
oligodendrocyte precursor cell	Glia
osteoblast	Bone
osteoclast
pancreatic A cell	Pancrea
pancreatic D cell	Pancrea
pancreatic PP cell	Pancrea
pancreatic acinar cell	Pancrea
pancreatic ductal cell	Pancrea
pancreatic endocrine cell	Pancrea
pancreatic stellate cell	Stromal cell
paneth cell of colon	Intestine
paneth cell of epithelium of small intestine	Intestine
papillary tips cell	Kidney
parietal epithelial cell	Kidney
peptic cell
pericyte	Pericyte
peripheral nervous system neuron	Neuron
photoreceptor cell	Neuron
pigmented ciliary epithelial cell
placental villous trophoblast	Trophoblast
plasma cell	B cell
plasmablast	B cell
plasmacytoid dendritic cell	Dendritic cell
platelet	Megakaryocyte
podocyte	Kidney
podocyte (sensu Diptera)	Kidney
pre-B-I cell	Blood progenitor
pre-conventional dendritic cell	Blood progenitor
precursor B cell	Blood progenitor
precursor cell
preosteoblast	Bone
primary sensory neuron	Neuron
primitive red blood cell	Erythroid
primordial germ cell	Germ cell
pro-B cell	Blood progenitor
proerythroblast	Blood progenitor
professional antigen presenting cell	Other blood cell
progenitor cell
progenitor cell of endocrine pancreas	Epithelial progenitor
progenitor cell of mammary luminal epithelium	Epithelial progenitor
promonocyte	Blood progenitor
promyelocyte	Blood progenitor
pulmonary artery endothelial cell	Endothelial
pulmonary interstitial fibroblast	Stromal cell
pulmonary ionocyte	Other epithelium
radial glial cell	Neural progenitor
regular atrial cardiac myocyte	Heart
regular ventricular cardiac myocyte	Heart
regulatory T cell	T cell
renal intercalated cell	Kidney
renal interstitial pericyte	Pericyte
respiratory basal cell	Respiratory system
respiratory epithelial cell	Respiratory system
respiratory goblet cell	Respiratory system
respiratory hillock cell	Respiratory system
reticular cell	Stromal cell
reticulocyte	Erythroid
retina horizontal cell	Neuron
retinal bipolar neuron	Neuron
retinal blood vessel endothelial cell	Endothelial
retinal cone cell	Neuron
retinal ganglion cell	Neuron
retinal pigment epithelial cell
retinal rod cell	Neuron
rod bipolar cell	Neuron
salivary gland cell	Other epithelium
sebaceous gland cell	Other epithelium
secretory cell
sensory neuron	Neuron
serous cell of epithelium of bronchus	Respiratory system
serous cell of epithelium of trachea	Respiratory system
serous secreting cell	Other epithelium
skeletal muscle fiber	Skeletal muscle
skeletal muscle fibroblast	Stromal cell
skeletal muscle satellite cell	Skeletal muscle
skeletal muscle satellite stem cell	Skeletal muscle
skin fibroblast	Stromal cell
slow muscle cell	Skeletal muscle
small intestine goblet cell	Intestine
small pre-B-II cell	Blood progenitor
smooth muscle cell	Smooth muscle
smooth muscle cell of prostate	Smooth muscle
smooth muscle cell of the pulmonary artery	Smooth muscle
smooth muscle cell of trachea	Smooth muscle
smooth muscle myoblast	Smooth muscle
somite	Early embryonic cell
sperm	Germ cell
squamous epithelial cell	Other epithelium
stellate neuron	Neuron
stem cell
stem cell of epidermis	Epidermal cell
stratified epithelial cell	Other epithelium
stromal cell	Stromal cell
stromal cell of lamina propria of small intestine	Stromal cell
subcutaneous fat cell	Stromal cell
surface ectodermal cell	Early embryonic cell
sympathetic neuron	Neuron
syncytiotrophoblast cell	Trophoblast
taste receptor cell
tendon cell	Stromal cell
thymocyte	Blood progenitor
thyroid follicular cell
tongue muscle cell
tracheal goblet cell	Respiratory system
tracheobronchial goblet cell	Respiratory system
tracheobronchial serous cell	Respiratory system
tracheobronchial smooth muscle cell	Smooth muscle
transit amplifying cell	Intestine
transit amplifying cell of colon	Intestine
transit amplifying cell of small intestine	Intestine
trophoblast giant cell	Trophoblast
type A enteroendocrine cell	Intestine
type B pancreatic cell	Pancrea
type D enteroendocrine cell	Intestine
type EC enteroendocrine cell	Intestine
type I NK T cell	Natural killer
type I enteroendocrine cell	Intestine
type I pneumocyte	Respiratory system
type II pneumocyte	Respiratory system
type L enteroendocrine cell	Intestine
type N enteroendocrine cell	Intestine
uterine smooth muscle cell	Smooth muscle
valve cell
vascular associated smooth muscle cell	Smooth muscle
vascular leptomeningeal cell
vein endothelial cell	Endothelial
ventricular cardiac muscle cell	Heart
visceromotor neuron	Neuron
