## Supplementary Table 5 for "Global cell-state and gene-program representations reveal conserved and context-specific perturbation responses of cells"

### Sheet: Sheet1
dataset	species	type	number of perturbations passed QC	reference
Replogle2022_K562_genome_wide	human	single-cell	6608	57
Replogle2022_K562_essential	human	single-cell	1577	57
Replogle2022_rpe1	human	single-cell	1301	57
Jiang2024	human	single-cell	1083	62
Nakatake2020	human	bulk	510	63
Frangieh2021	human	single-cell	107	59
Tian2019_CRISPRi	human	single-cell	89	61
Adamson2016	human	single-cell	77	58
Tian2021_CRISPRa	human	single-cell	54	60
